# Phase separation of RNA-binding protein promotes polymerase engagement and transcription

**DOI:** 10.1101/2021.03.26.436939

**Authors:** Wen Shao, Xianju Bi, Boyang Gao, Jun Wu, Yixuan Pan, Yafei Yin, Zhimin Liu, Wenhao Zhang, Xu Jiang, Wenlin Ren, Yanhui Xu, Zhongyang Wu, Kaili Wang, Ge Zhan, J. Yuyang Lu, Xue Han, Tong Li, Jianlong Wang, Guohong Li, Haiteng Deng, Bing Li, Xiaohua Shen

## Abstract

An RNA-involved phase-separation model has been proposed for transcription control. Yet, the molecular links that connect RNA binding to the transcription machinery remain missing. Here we find RNA-binding proteins (RBPs) constitute half of the chromatin proteome in embryonic stem cells (ESCs), and some are colocalized with RNA polymerase (Pol) II at promoters and enhancers. Biochemical analyses of representative RBPs—such as PSPC1 and PTBP1—show that the paraspeckle protein PSPC1 not only prevents the RNA-induced premature release of Pol II, and also makes use of RNA as multivalent molecules to promote Pol II engagement and activity, by enhancing the phase separation and subsequent phosphorylation and release of polymerase condensates. In ESCs, auxin-induced acute degradation of PSPC1 leads to genome-wide defects in Pol II phosphorylation and chromatin-binding and nascent transcription. We propose that the synergistic interplay of RBPs and RNA aids in the rate-limiting step of polymerase condensate formation to promote active transcription.
