## Supplementary Table 5 for "Phase separation of RNA-binding protein promotes polymerase engagement and transcription"

### Sheet: Sheet1
Table S5. Lists of primers, adaptors and reagents used in this study.
shRNA (target sequence)	Sequence
shScramble (shCtl)	TCGAAGTATTCCGCGTACGTT
shPSPC1 #1	CCCATCATTGTGAATGTTGAA
shPSPC1 #2	GCTAGACATGAACACCAGTTA
shWDR43 #1	AGGAGAGTTGCACAGTAAATT
shWDR43 #2	GGTGAATTACATTCTAAGTTA
shDDX21 #1	CCCAACCTTCTGAACCGAAAT
shDDX21 #2	GCCATCCCTTTAATTGAGAAA
shSRSF2 #1	CGAAGCGAGAGTCCAAGTCTA
shSRSF2 #2	ATTTACCTTCAGGTCTATATG
shPTBP1 #1	CCAAAGCCTCTTTATTCTCTT
shPTBP1 #2	CTCAATGTCAAGTACAACAAT
shHNRNPL #1	CCTGAACCATTACCAGATGAA
shHNRNPL #2	ACGCAAAGCCTACGCGTTTAA
shFUS #1	TCAAGGATCTCGTCATGATTC
shFUS #2	CCCAGTGTTACCCTTGTTATT
shEWSR1 #1	GATCCATATCTACCTGGATAA
shEWSR1 #2	CAGCCTACTGATGTCAGCTAT
RT-PCR	Sequence
ACTB-rt-F	GATCTGGCACCACACCTTCTACAATG
ACTB-rt-R	CGTACATGGCTGGGGTGTTGAAG
PSPC1-rt-F	CCGCCTGGAATCGAGAACAC
PSPC1-rt-R	CTTGACCGTTAGGGCTGCT
WDR43-rt-F	GGTAGCATTTTATTGTATAGTACAGTAAGAGGAGAGTT
WDR43-rt-R	CCTTTCCATTTGCACTTTACTTTGCATGTCTGTGTAC
DDX21-rt-F	CCTCAAAGGAAAACTGGGGGTT
DDX21-rt-R	AGCTTAGGCCCCAGTGAGT
SRSF2-rt-F	GTGTCGAAGCGAGAGTCCAA
SRSF2-rt-R	CCGCTTGCCGATTCATCATTT
PTBP1-rt-F	CCTCTCCGTATGCAGGAGC
PTBP1-rt-R	CCGTAGACGCCGAAGAGAATAA
hnRNPL-rt-F	AATGGCTGATGGCTATGCTGTG
hnRNPL-rt-R	TGGCTGGTTGCTTGGAGACA
FUS-rt-F	TCAATAAATTTGGTGGTCCTCGG
FUS-rt-R	CTAGGCCTTGCACGAAGATG
EWSR1-rt-F	TGTGCAGGGATATGGCACTG
EWSR1-rt-R	ACCATCCTGTGGTCTGGTAGG
ChIP-qPCR	Sequence
OLFR1437-F	GTCTGTCTTCTACACTGTGTTGATTCCTAT
OLFR1437-R	GTAACCTCTTTCCAGCATCTTTGATTTCC
POU5F1-F	AGAGGGTGCAGTGCCAACAGGCTTT
POU5F1-R	TGTCTTCCAGACGGAGGTTGGGGAC
RPS12-F	ACCTCTGTGGTCCACGCCCCCT
RPS12-R	ATGTGCAACTCCTCCCACTAAAGAGGTGG
SOX2-F	TTCATCCCAATTGCACTTCGCCCGT
SOX2-R	CTCCGTCTCCATCATGTTATACATGCG
HOXA11-F	GCTGCGAAGAAGGTGCTGAACG
HOXA11-R	CGGTGGGTGAGGGATACTCTCTGG
GATA6-F	CGGTCCTTCGCTTTAGAAGATTGTAGG
GATA6-R	ACACAGACCCAGGCAAGATAGCAAGA
OLIG2-F	GCGATTGTCTCACTTCTTTCTCCACAC
OLIG2-R	AGGCTGGCGTCCGAGTCCAT
RPS29-F	GGGTCACCAGCAGCTCTACTGGAGT
RPS29-R	AAGCCCGTAATGGCGACGGCAGCAC
POU5F1-TES-F	CATTGTCTGGCAGCCGCCTTCTTTC	Pol II Ser2P and H3K36me3 ChIP
POU5F1-TES-R	TGGTGGCTCACAACCATCTGTAATG	Pol II Ser2P and H3K36me3 ChIP
RPS12-TES-F	GTTGGTAATAACGGTACAAGGTTAG	Pol II Ser2P and H3K36me3 ChIP
RPS12-TES-R	CCCTCATCACTACAGATTTCTAAGC	Pol II Ser2P and H3K36me3 ChIP
NANOG-TES-F	GCTGGGCACCAACTCAACTTCTGAG	H3K36me3 ChIP
NANOG-TES-R	GCGTGGGTAAGGGTGTTCAAGCACT	H3K36me3 ChIP
SOX2-TES-F	GAGCAGCGTGAATAAGCGCGATGTG	H3K36me3 ChIP
SOX2-TES-R	CAAAGGGCCATTGTGTTGTGAAGAA	H3K36me3 ChIP
RPS29-TES-F	GAGGAGTCAGTATTGATGAGCTTG	H3K36me3 ChIP
RPS29-TES-R	TCCTGCTTTGCTAAACTCCTAAGTC	H3K36me3 ChIP
ZFP42-TES-F	CAGAAAGTAAGGCAGACAGATCTC	H3K36me3 ChIP
ZFP42-TES-R	TGAGAGAACGCCTGGAAATGATAGC	H3K36me3 ChIP
CDKN1A-TES-F	GGACTGGCTACTTGTGCTGTTTGCA	H3K36me3 ChIP
CDKN1A-TES-R	TGCTCAAGGCTTTAGGTTCAAGTACC	H3K36me3 ChIP
NRO-qPCR	Sequence
OCT4-F	GCAGTTACTTAGTCTCACGCAGCAA
OCT4-R	CAGAATTGACCAGACGAACGAGCAT
RPS12-F	AGTCTCAATACTGTGGGGTGTTG
RPS12-R	AAAACTACTGCTCGTCATCCCC
sgRNA (target sequence)	Sequence
sgRNA #1	CTTGCTAAGATGATGTTAAG	KI site at endogenous PSPC1
